# Kinetoplastid kinetochore proteins KKT14-KKT15 are divergent Bub1/BubR1-Bub3 proteins

**DOI:** 10.1101/2024.01.04.574194

**Authors:** Daniel Ballmer, William Carter, Jolien J. E. van Hooff, Eelco C. Tromer, Midori Ishii, Patryk Ludzia, Bungo Akiyoshi

## Abstract

Faithful transmission of genetic material is crucial for the survival of all organisms. In many eukaryotes, a feedback control mechanism called the spindle checkpoint ensures chromosome segregation fidelity by delaying cell cycle progression until all chromosomes achieve proper attachment to the mitotic spindle. Kinetochores are the macromolecular complexes that act as the interface between chromosomes and spindle microtubules. While most eukaryotes have canonical kinetochore proteins that are widely conserved, kinetoplastids such as *Trypanosoma brucei* have a seemingly unique set of kinetochore proteins including KKT1–25. Available evidence suggests that *T. brucei* lacks components of the spindle checkpoint and is unable to delay cell cycle progression in response to spindle defects. It therefore remains poorly understood how kinetoplastids regulate cell cycle progression or ensure chromosome segregation fidelity. Here, we report a crystal structure of the C-terminal domain of KKT14 from *Apiculatamorpha spiralis* and uncover that it is a pseudokinase. Its structure is most similar to the kinase domain of Bub1, a key component of the spindle checkpoint in other eukaryotes. In addition, KKT14 in *T. brucei* and other trypanosomatids has a putative ABBA motif that is present in Bub1 and its paralog BubR1. We also find that the N-terminal part of KKT14 interacts with KKT15, whose WD40 repeat beta-propeller is phylogenetically closely related to a direct interactor of Bub1/BubR1 called Bub3. Our findings indicate that KKT14-KKT15 are divergent orthologs of Bub1/BubR1-Bub3, which promote accurate chromosome segregation in trypanosomes.
