## Supplementary material for "Kinetoplastid kinetochore proteins KKT14-KKT15 are divergent Bub1/BubR1-Bub3 proteins": Table S1

### Sheet: Trypanosome
Cell line name	Description	parental strain	plasmids	Plasmid and primers used in PCR-based tagging	Source
SmOxP9	TREU 927/4 procyclic cells expressing T7 RNA polymerase and the tetracycline repressor to allow inducible expression	-	-		Poon et al. (2012)
BAP205	3FLAG-6HIS-YFP-KKT3	SmOxP9	pBA205		this study
BAP206	3FLAG-6HIS-YFP-KKT4	SmOxP9	pBA206		this study
BAP207	3FLAG-6HIS-YFP-KKT14	SmOxP9	pBA207		this study
BAP208	3FLAG-6HIS-YFP-KKT15	SmOxP9	pBA208		this study
BAP163	TY-YFP-KKT14	SmOxP9	pBA97		Akiyoshi and Gull (2014)
BAP165	TY-YFP-KKT15	SmOxP9	pBA99		Akiyoshi and Gull (2014)
BAP2339	TY-AUK1as (M106G)	SmOxP9	pBA2454, pBA2455		Ballmer et al. (2023)
BAP2373	TY-AUK1as (M106G), YFP-KKT22	BAP2339	pBA2454, pBA2455	BA2129, BA2130, pBA1194	this study
BAP2945	TY-AUK1as (M106G), YFP-KKT14	BAP2339	pBA2454, pBA2455	BA3927, BA3928, pBA1194	this study
BAP2533	TY-YFP-KKT14, KKT15 3'UTR RNAi	BAP163	pBA97, pBA1713		this study
BAP2534	TY-YFP-KKT15, KKT14 CDS RNAi	BAP165	pBA99, pBA869		this study
BAP2535	TY-YFP-KKT15, KKT15 3'UTR RNAi	BAP165	pBA99, pBA1713		this study
BAP680	TY-YFP-KKT2, KKT14 CDS RNAi	BAP122	pBA67, pBA869		Marciano et al. (2021)
BAP2386	GFP-NLS-KKT14N (2-357)	SmOxP9	pBA2663		this study
BAP2387	GFP-NLS-KKT14C (358-685)	SmOxP9	pBA2664		this study
BAP347	LacO	SmOxP9	pBA152		Ishii and Akiyoshi (2020)
BAP1983	LacO, TY-tdTomato-KKT15	BAP347	pBA152, pBA1102		this study
BAP2655	LacO, TY-tdTomato-KKT15, GFP-NLS-KKT14N (2-357)-LacI	BAP1983	pBA152, pBA1102, pBA2670		this study
BAP2656	LacO, TY-tdTomato-KKT15, GFP-NLS-KKT14N (358-685)-LacI	BAP1983	pBA152, pBA1102, pBA2671		this study

### Sheet: Plasmid
Plasmid name	Description	Selection marker for trypanosomes	Source or how the plasmid was made
pEnT5-Y (pBA1)	Endogenous YFP tagging	Hygromycin	Kelly et al. (2007)
pBA67	TY-YFP-KKT2, endogenous locus	Hygromycin	Akiyoshi and Gull (2014)
pBA70	TY-YFP-KKT3, endogenous locus	Hygromycin	Akiyoshi and Gull (2014)
pBA71	TY-YFP-KKT4, endogenous locus	Hygromycin	Akiyoshi and Gull (2014)
pBA97	TY-YFP-KKT14, endogenous locus	Hygromycin	Akiyoshi and Gull (2014)
pBA99	TY-YFP-KKT15, endogenous locus	Hygromycin	Akiyoshi and Gull (2014)
pBA106	Endogenous N-terminal 3FLAG-6HIS-YFP tagging	Hygromycin	Hayashi and Akiyoshi (2018)
pBA205	3FLAG-6HIS-YFP-KKT3, endogenous locus	Hygromycin	Targeting sequence for N-terminal KKT3 tagging was subcloned from pBA70 into pBA106 using XbaI/BamHI
pBA206	3FLAG-6HIS-YFP-KKT4, endogenous locus	Hygromycin	Targeting sequence for N-terminal KKT4 tagging was subcloned from pBA71 into pBA106 using XbaI/BamHI
pBA207	3FLAG-6HIS-YFP-KKT14, endogenous locus	Hygromycin	Targeting sequence for N-terminal KKT14 tagging was subcloned from pBA97 into pBA106 using XbaI/BamHI
pBA208	3FLAG-6HIS-YFP-KKT15, endogenous locus	Hygromycin	Targeting sequence for N-terminal KKT15 tagging was subcloned from pBA99 into pBA106 using XbaI/BamHI
pBA2454	TY-AUK1as (M106G), endogenous locus	Hygromycin	Ballmer et al. (2023)
pBA2455	TY-AUK1as (M106G), endogenous locus	G418	Ballmer et al. (2023)
pBA1713	KKT15 3'UTR hairpin RNAi	Phleomycin	BAG97 was cut with HindIII/BamHI and subcloned into pBA310 (target: TGA to +371bp of KKT15 3'UTR)
pBA869	KKT14 CDS hairpin RNAi	Phleomycin	Marciano et al. (2021)
p2T7-177 (pBA3)	Inducible RNAi vector, integrate at 177 bp	Phleomycin	Wickstead et al. (2002)
pBA1194	pPOTv7 (eYFP, Blast), vector for PCR only tagging (POT) of target genes in T. brucei	Blasticidin	Dean et al. (2015)
pBA310	Inducible expression vector, integrate at 177bp	Phleomycin	Nerusheva and Akiyoshi (2016)
pBA2663	Inducible expression of GFP-NLS-KKT14N (2-357), integrate at 177bp	Phleomycin	KKT14N (2-357) fragment was amplified by PCR using BA3552 and BA3553, ligated into pBA310 using PacI/AscI sites
pBA2664	Inducible expression of GFP-NLS-KKT14C (358-685), integrate at 177bp	Phleomycin	KKT14N (358-685) fragment was amplified by PCR using BA3554 and BA3555, ligated into pBA310 using PacI/AscI sites
pMig96 (pBA152)	256LacO, integrate at rDNA	Phleomycin	Landeira and Navarro (2007)
pBA892	Endogenous TY-tdTomato tagging, Hygromycin	Hygromycin	Ishii and Akiyoshi (2020)
pBA1102	TY-tdTomato-KKT15, endogenous locus	Hygromycin	KKT15 targeting insert from pBA99 was cloned into pBA892 using XbaI/BamHI sites
pBA795	Inducible GFP-NLS-LacI expression vector, integrate at 177bp	Blasticidin	Ishii and Akiyoshi (2020)
pBA2670	Inducible expression of GFP-NLS-KKT14N (2-357)-LacI, integrate at 177bp	Blasticidin	KKT14N (2-357) fragment was amplified by PCR using BA3552 and BA3566, ligated into pBA795 using PacI/AscI sites
pBA2671	Inducible expression of GFP-NLS-KKT14C (358-685)-LacI, integrate at 177bp	Blasticidin	KKT14C (358-685) fragment was amplified by PCR using BA3554 and BA3567, ligated into pBA795 using PacI/AscI sites
pBA2298	BAG142 insert in pMA-T	-	Gene synthesis by GeneArt
pRSFDuet-1	For expression of one or two target proteins in bacteria (kanamycin)	-	Novagen, catalog number 71341-3
pBA2356	6HIS-KKT14 (365-640) from Apiculatamorpha spiralis (clone PhF-6)	-	KKT14 (365-640) from Apiculatamorpha spiralis (clone PhF-6) was amplified from pBA2298 using BA3187/BA3188 and Gibson cloned into pRSFDuet-1 cut with BamHI/EcoRI

### Sheet: Primer
Primer name	sequence 5'-3'
BA2129	TTGCCAATTCCACATTCGTGCATTTGGTGTTCCTCCTTTTTAACTAGACACATCACACCCCAGGCAACAGCCTAAAAAGAGTATAATGCAGACCTGCTGC
BA2130	GCGGCCTCCAAATTTTCCCGTGTACTATAAGGGGACATATCTCGCCTTTCGTGCCGTGAGGAAAAGCTGGAGCCTACCATACTACCCGATCCTGATCC
BA3927	ATTTCTGTGTACCTTTGCATCACAGTCTTTTCGTTTTCGTGTCATTTTGTGTGCGGAAGGGAGTGGGTCGAAGGCTGAAGGTATAATGCAGACCTGCTGC
BA3928	AGCAATGACATGCGCCTGATGTAAGTCCTGTCAAACCCGTAGTAGGCCTTGTAGGGTGAATACGCATTGACTTCTTCCATACTACCCGATCCTGATCCAG
BA3552	GATC TTAATTAA G GAAGAAGTCAATGCGTATTC
BA3553	GATC GGCGCGCC CTA AGTAGGTATAGTGACGGGAT
BA3554	GATC TTAATTAA G AAGGTTTATGGAGCTCAAAG
BA3555	GATC GGCGCGCC CTA ACGAGGAAATCGGAGCGCCG
BA3566	GATC GGCGCGCC cc AGTAGGTATAGTGACGGGAT
BA3567	GATC GGCGCGCC cc ACGAGGAAATCGGAGCGCCG
BA3187	GTATTTTCAGGGATCCGAACTGGCACATTTTCAG
BA3188	CGCCGAGCTCGAATTCTTAGCAAAAATGGTTCATAAC

### Sheet: Gene synthesis
name	sequence 5'-3'
BAG97	GATCGATCGATC AAGCTT TGAggttttgttctctgtggtgcgttcttgtgaatctgtcgcaggcgattgtgggtttattttgtattgttttgcgacgagagcatcgacttgtttctgccttttccacgaaacgacggcatcaatggtagaaactgcgctcgttatctgaattcttggcgagccgtagaataattaagaaaacaagatacgcgtgccgagtagagttgtgtgacttttcacgagtgtgcagcgcgggtccagtaagtccagcgttttcacattttcacgttaattagaaagcattctcttattctcatgcaagtttacgacatgccaatagactctgtacatttggtcaatggcctcttcatgtgcttcgtggcaagtctccg aaag…
BAG142	CCGCTGCAGTTTCTGTATTTTATCGTGATCAACAAAAACAAAATGAGCTTTGAACATGTGCTGCGTTGTCTGAAACCGCGTGAAGGTGATCTGACCCGTTTTATTCTGGTTAATAACCCGGATGAAATTGCAGAACTGCCGACCATTCGTGTTGATCCGAAACCGACCAAAGTTGGTGTTAAATATCGTACCGAATATCCGACCTGGGATCCTGTTCGTCGTGTGAATATTAGCATTCCGCGTCAGCGTCTGGAAAGCATGCTGAGCGTTATTGAAGCACGTCGTAGCGTTGAAAATGTTCGTCCGGGTTGTGTTCCGCGTTTTACCGTTCTGAGCAGCGAACTGAGTCCGCTGAGCGAAAGCACCCTGAGCCTGCCGACACGTCAAGAAACCACACAG…
