## Supplementary material for "Kinetoplastid kinetochore proteins KKT14-KKT15 are divergent Bub1/BubR1-Bub3 proteins": Table S3

### Sheet: DiscobaDataset
Abbreviation	Taxonomy ID	Relevant group	Scientific name	Level 0	Level 1	Level 2	Level 3	Level 4	genome/transcriptome	BUSCO completeness (%)	Source	Link
trypanosoma_brucei	185431	Kinetoplastida	Trypanosoma brucei brucei TREU927	Discoba	Euglenozoa	Kinetoplastida	Trypanosomatidae	Trypanosoma	genome	74.92	TriTrypDB	https://tritrypdb.org/common/downloads/release-45/TbruceiTREU927/fasta/data/TriTrypDB-45_TbruceiTREU927_AnnotatedProteins.fasta
trypanosoma_cruzi	353153	Kinetoplastida	Trypanosoma cruzi CL Brener	Discoba	Euglenozoa	Kinetoplastida	Trypanosomatidae	Trypanosoma	genome	73.60	Uniprot
trypanosoma_theileri	67003	Kinetoplastida	Trypanosoma theileri	Discoba	Euglenozoa	Kinetoplastida	Trypanosomatidae	Trypanosoma	genome	75.25	TriTrypDB	https://tritrypdb.org/common/downloads/release-45/TtheileriEdinburgh/fasta/data/TriTrypDB-45_TtheileriEdinburgh_AnnotatedProteins.fasta
trypanosoma_grayi	71804	Kinetoplastida	Trypanosoma grayi ANR4	Discoba	Euglenozoa	Kinetoplastida	Trypanosomatidae	Trypanosoma	genome	67.00	TriTrypDB	https://tritrypdb.org/common/downloads/release-45/TgrayiANR4/fasta/data/TriTrypDB-45_TgrayiANR4_AnnotatedProteins.fasta
trypanosoma_suis		Kinetoplastida	Trypanosoma suis	Discoba	Euglenozoa	Kinetoplastida	Trypanosomatidae	Trypanosoma	genome	69.97	Carrington lab	-
trypanosoma_carassi	38249	Kinetoplastida	Trypanosoma carassi	Discoba	Euglenozoa	Kinetoplastida	Trypanosomatidae	Trypanosoma	genome	66.01	Carrington lab	-
trypanosoma_vivax	1055687	Kinetoplastida	Trypanosoma vivax Y486	Discoba	Euglenozoa	Kinetoplastida	Trypanosomatidae	Trypanosoma	genome	67.66	TriTrypDB	https://tritrypdb.org/common/downloads/release-45/TvivaxY486/fasta/data/TriTrypDB-45_TvivaxY486_AnnotatedProteins.fasta
leishmania_major	347515	Kinetoplastida	Leishmania major Friedlin	Discoba	Euglenozoa	Kinetoplastida	Trypanosomatidae	Leishmaniinae	genome	73.60	TriTrypDB	https://tritrypdb.org/common/downloads/release-45/LmajorFriedlin/fasta/data/TriTrypDB-45_LmajorFriedlin_AnnotatedProteins.fasta
leishmania_turanica	62297	Kinetoplastida	Leishmania turanica LEM423	Discoba	Euglenozoa	Kinetoplastida	Trypanosomatidae	Leishmaniinae	genome	72.61	TriTrypDB	https://tritrypdb.org/common/downloads/release-45/LturanicaLEM423/fasta/data/TriTrypDB-45_LturanicaLEM423_AnnotatedProteins.fasta
leishmania_infantum	435258	Kinetoplastida	Leishmania infantum JPCM5	Discoba	Euglenozoa	Kinetoplastida	Trypanosomatidae	Leishmaniinae	genome	71.62	TriTrypDB	https://tritrypdb.org/common/downloads/release-45/LinfantumJPCM5/fasta/data/
leishmania_donovani	981087	Kinetoplastida	Leishmania donovani BPK282A1	Discoba	Euglenozoa	Kinetoplastida	Trypanosomatidae	Leishmaniinae	genome	70.96	TriTrypDB	https://tritrypdb.org/common/downloads/release-45/LdonovaniBPK282A1/fasta/data/
leishmania_arabica	40284	Kinetoplastida	Leishmania arabica LEM1108	Discoba	Euglenozoa	Kinetoplastida	Trypanosomatidae	Leishmaniinae	genome	73.27	TriTrypDB	https://tritrypdb.org/common/downloads/release-45/LarabicaLEM1108/fasta/data/
leptomonas_pyrrhocoris	157538	Kinetoplastida	Leptomonas pyrrhocoris	Discoba	Euglenozoa	Kinetoplastida	Trypanosomatidae	Leishmaniinae	genome	72.61	TriTrypDB	https://tritrypdb.org/common/downloads/release-45/LpyrrhocorisH10/fasta/data/
crithidia_fasciculata	5656	Kinetoplastida	Crithidia fasciculata	Discoba	Euglenozoa	Kinetoplastida	Trypanosomatidae	Leishmaniinae	genome	71.95	TriTrypDB	https://tritrypdb.org/common/downloads/release-45/CfasciculataCfCl/fasta/data/TriTrypDB-45_CfasciculataCfCl_AnnotatedProteins.fasta
endotrypanum_monterogeii	5705	Kinetoplastida	Endotrypanum monterogeii	Discoba	Euglenozoa	Kinetoplastida	Trypanosomatidae	Leishmaniinae	genome	71.62	TriTrypDB
angomonas_deanei	59799	Kinetoplastida	Angomonas deanei	Discoba	Euglenozoa	Kinetoplastida	Trypanosomatidae	Strigomonadinae	genome	65.35	ensembl	ftp://ftp.ensemblgenomes.org/pub/release-34/protists/fasta/protists_euglenozoa1_collection/angomonas_deanei/pep/
strigomonas_culicis	28005	Kinetoplastida	Strigomonas culicis	Discoba	Euglenozoa	Kinetoplastida	Trypanosomatidae	Strigomonadinae	genome	59.08	ensembl	ftp://ftp.ensemblgenomes.org/pub/release-34/protists/fasta/protists_euglenozoa1_collection/strigomonas_culicis/pep/
phytomonas_serpens	5707	Kinetoplastida	Phytomonas serpens	Discoba	Euglenozoa	Kinetoplastida	Trypanosomatidae	Phytomonas	transcriptome?	25.74	predictions through Carrington lab (from ncbi)	https://www.ncbi.nlm.nih.gov/datasets/genome/GCA_000331125.1/
phytomonas_sp.	134013	Kinetoplastida	Phytomonas sp. isolate Hart1	Discoba	Euglenozoa	Kinetoplastida	Trypanosomatidae	Phytomonas	genome	62.38	ensembl	ftp://ftp.ensemblgenomes.org/pub/release-34/protists/fasta/protists_euglenozoa1_collection/phytomonas_sp_isolate_hart1/pep/
herpetomonas_muscarum	5718	Kinetoplastida	Herpetomonas muscarum	Discoba	Euglenozoa	Kinetoplastida	Trypanosomatidae	Herpetomonas	transcriptome?	41.25	predictions through Carrington lab (from ncbi)	https://www.ncbi.nlm.nih.gov/datasets/genome/GCA_000482205.1/
blechomonas_ayala	1463230	Kinetoplastida	Blechomonas ayala	Discoba	Euglenozoa	Kinetoplastida	Trypanosomatidae	Blechomonas	genome	71.95	TriTrypDB	https://tritrypdb.org/common/downloads/release-45/BayalaiB08-376/fasta/data/
paratrypanosoma_confusum	1470209	Kinetoplastida	Paratrypanosoma confusum	Discoba	Euglenozoa	Kinetoplastida	Trypanosomatidae	Paratrypanosoma	genome	72.28	TriTrypDB	https://tritrypdb.org/common/downloads/release-45/PconfusumCUL13/fasta/data/
bodo_saltans	75058	Kinetoplastida	Bodo saltans	Discoba	Euglenozoa	Kinetoplastida	Bodonidae	Bodo	genome	65.35	TriTrypDB	https://tritrypdb.org/common/downloads/release-45/BsaltansLakeKonstanz/fasta/data/
trypanoplasma_borelli-l	5710	Kinetoplastida	Trypanoplasma borelli-L	Discoba	Euglenozoa	Kinetoplastida	Bodonidae	Trypanoplasma	transcriptome	57.10	Eukprot
trypanoplasma_borelli-m	5710	Kinetoplastida	Trypanoplasma borelli-M	Discoba	Euglenozoa	Kinetoplastida	Bodonidae	Trypanoplasma	transcriptome	54.79	predictions via Carrington lab	-
azumiobodo_hoyamushi	1037967	Kinetoplastida	Azumiobodo hoyamushi	Discoba	Euglenozoa	Kinetoplastida	Bodonidae	Azumiobodo	transcriptome	60.40	transcriptome via Lukeš lab
neobodo_designis	312471	Kinetoplastida	Neobodo designis	Discoba	Euglenozoa	Kinetoplastida	Bodonidae	Azumiobodo	transcriptome	59.41	MMETSP
perkinsela_sp.	1935466	Kinetoplastida	Perkinsela sp.	Discoba	Euglenozoa	Kinetoplastida	unclassified	Perkinsella	genome	56.11	ensembl
prokinetoplastina_phf-6	2152669	Kinetoplastida	Apiculatamorpha spiralis	Discoba	Euglenozoa	Kinetoplastida	unclassified	unclassified	transcriptome	77.89	predictions via Lukeš lab (now Eukprot)
prokinetoplastina_phm-4	2152669	Kinetoplastida	Papus ankaliazontas	Discoba	Euglenozoa	Kinetoplastida	unclassified	unclassified	transcriptome	79.87	predictions via Lukeš lab (now Eukprot)
sag_d1		Kinetoplastida	SAG D1	Discoba	Euglenozoa	Kinetoplastida	unclassified	unclassified	SAG	0.99	Wideman lab (now Eukprot)	https://figshare.com/articles/Assemblies_of_Diplonemid-like_SAG/7820060	6 frame completeness is 1.3 [4 0 57 242]
diplonema_papillatum-1	91374	Discoba	Diplonema papillatum-1	Discoba	Euglenozoa	Diplonemea	Diplonemidae	Diplonema	transcriptome	23.43	Carrington lab	-
diplonema_papillatum-2	91374	Discoba	Diplonema papillatum-2	Discoba	Euglenozoa	Diplonemea	Diplonemidae	Diplonema	genome	79.54	Burger lab	-
flectonema_neradi	91375	Discoba	Flectonema neradi	Discoba	Euglenozoa	Diplonemea	Diplonemidae	Diplonema	transcriptome	80.86	predictions through Simpson lab (now Eukprot)
diplonema_ambulator	182243	Discoba	Diplonema ambulator	Discoba	Euglenozoa	Diplonemea	Diplonemidae	Diplonema	transcriptome	77.23	predictions through Simpson lab (now Eukprot)
rhynchopus_euleeides	630703	Discoba	Rhynchopus euleeides	Discoba	Euglenozoa	Diplonemea	Diplonemidae	Rhynchopus	transcriptome	77.89	predictions through Simpson lab (now Eukprot)
rhynchopus_humris	2016123	Discoba	Rhynchopus humris	Discoba	Euglenozoa	Diplonemea	Diplonemidae	Rhynchopus	transcriptome	76.57	predictions via Lukeš lab (now Eukprot)
sulcionema_specki	2016126	Discoba	Sulcionema specki	Discoba	Euglenozoa	Diplonemea	Diplonemidae	Sulcionema	transcriptome	72.28	predictions via Lukeš lab (now Eukprot)
hemistasia_phaeocysticola	1503927	Discoba	Hemistasia phaeocysticola	Discoba	Euglenozoa	Diplonemea	Hemistasiidae	Hemistasia	transcriptome	77.23	predictions via Lukeš lab (now Eukprot)
euglena_gracilis-m	3039	Discoba	Euglena gracilis-M	Discoba	Euglenozoa	Euglenoida	Spirocuta	Euglenida	transcriptome	65.35	Carrington lab	-
euglena_gracilis-l	3039	Discoba	Euglena gracilis-L	Discoba	Euglenozoa	Euglenoida	Spirocuta	Euglenida	transcriptome	82.18	predictions via Lukeš lab (now Eukprot)
	3039	Discoba	Euglena gracilis	Discoba	Euglenozoa	Euglenoida	Spirocuta	Euglenida	genome		Eukprot
eutreptiella_gymnastica	73025	Discoba	Eutreptiella gymnastica	Discoba	Euglenozoa	Euglenoida	Spirocuta	Euglenida	transcriptome	55.12	MMETSP/Eukprot
rhabdomonas_costata	118010	Discoba	Rhabdomonas costata	Discoba	Euglenozoa	Euglenoida	Spirocuta	Euglenida	transcriptome	72.61	predictions via Lukeš lab (now Eukprot)
peranema_trichophorum	56466	Discoba	Peranema trichophorum	Discoba	Euglenozoa	Euglenoida	Spirocuta	Euglenida	single cell transcriptome	35.64	predictions via Simpson lab (now Eukprot)
chasmostoma_nieuportense		Discoba	Chasmostoma nieuportense	Discoba	Euglenozoa	Euglenoida	Spirocuta	Euglenida	single cell transcriptome	38.61	predictions via Simpson lab (now Eukprot)
jenningsia_fusiforme		Discoba	Jenningsia fusiforme	Discoba	Euglenozoa	Euglenoida	Spirocuta	Euglenida	single cell transcriptome	24.42	predictions via Simpson lab (now Eukprot)
anisonema_acinus		Discoba	Anisonema acinus	Discoba	Euglenozoa	Euglenoida	Spirocuta	Euglenida	single cell transcriptome	29.37	predictions via Simpson lab (now Eukprot)
neometanema_parovale	1559991	Discoba	Neometanema parovale	Discoba	Euglenozoa	Euglenoida	Spirocuta	Euglenida	transcriptoma	30.38	predictions via Simpson lab (now Eukprot)
keelungia_sp.m82	2493206	Discoba	Keelungia sp.M82	Discoba	Euglenozoa	Euglenoida	Spirocuta	Euglenida	transcriptoma	19.80	predictions via Simpson lab (now Eukprot)
ploeotia_vitrea	2493237	Discoba	Ploeotia vitrea	Discoba	Euglenozoa	Euglenoida	Ploeotiidae	Ploeotia	transcriptome	93.40	predictions via Simpson lab (now Eukprot)
notosolenus_urceolatus	1519606	Discoba	Notosolenus urceolatus	Discoba	Euglenozoa	Euglenoida	Petalomonadida	Scytomonadidae	transcriptome	17.16	predictions via Simpson lab (now Eukprot)
naegleria_gruberi	5762	Discoba	Naegleria gruberi	Discoba	Heterolobosea	Schizopyrenida	Naegleriidae	Naegleria	genome	83.83	ensembl	ftp://ftp.ensemblgenomes.org/pub/release-34/protists/fasta/protists_heterolobosea1_collection/naegleria_gruberi/pep/
Naegleria_fowleri		Discoba	Naegleria fowleri	Discoba	Heterolobosea	Schizopyrenida	Naegleriidae	Naegleria	genome		ncbi
percolomonas_cosmopolitus	63605	Discoba	Percolomonas cosmopolitus	Discoba	Heterolobosea	Tetramitia	Eutetramitia	Percolomonas	transcriptome	90.76	MMETSP/Eukprot
heterolobosea_sp.bb2		Discoba	Heterolobosea sp.BB2	Discoba	Heterolobosea	unclassified	unclassified	unclassified		87.13	Eukprot
pharyngomonas_kirbyi		Discoba	Pharyngomonas kirbyi	Discoba	Heterolobosea	unclassified	Pharyngomonada	Pharyngomonas		80.53	Eukprot
andalucia_godoyi	505711	Jakobida	Andalucia godoyi	-	Jakobida	unclassified	Andalucina			88.45	Eukprot
stygiella_incarcerata	1712417	Jakobida	Stygiella incarcerata	-	Jakobida	unclassified	Andalucina	Stygiella	transcriptome	81.85	predictions received from Roger lab (now Eukprot)
jakoba_bahamiensis		Jakobida	Jakoba bahamiensis	-	Jakobida	Histionina	Jakobidae	Jakoba		87.13	Eukprot/DeepEuk
seculamonas_ecuadoriensis		Jakobida	Seculamonas ecuadoriensis	-	Jakobida	Histionina	unclassified	Seculomonas		88.12	Eukprot/DeepEuk
reclinomonas_americana		Jakobida	Reclinomonas americana	-	Jakobida	Histionina	Histonidae	Reclinomonas		82.18	Eukprot/DeepEuk
jakoba_libera		Jakobida	Jakoba libera	-	Jakobida	Histionina	Jakobidae	Jakoba		53.14	Eukprot/DeepEuk
planomonas_micra		Ancyromonadida	Planomonas micra	-	Ancyromonadida	unclassified	Planomonadidae	Planomonas		89.77	Eukprot/DeepEuk
malawimonas_jakobiformis		Malawimonada	Malawimonas jakobiformis	-	Malawimonada					81.19	Eukprot/DeepEuk
gefionella_okellyi		Malawimonada	Gefionella okellyi	-	Malawimonada					93.07	Eukprot/DeepEuk
malawimonas_californiana		Malawimonada	Malawimonas californiana	-	Malawimonada					68.65	Eukprot/DeepEuk

### Sheet: EukaryotaDataset
Abbreviation	Taxonomy ID	Relevant group	Scientific name	Relevant taxonomy	Genome/transcriptome	BUSCO completeness (%)	Source/link
ANAIGN	1746090	other	Anaeramoeba ignava	Metamonada	transcriptome	63.33	EukProt
TRIMAR	137419	other	Trimastix marina	Metamonada	transcriptome	45.98	EukProt
MONEXI	2049356	other	Monocercomoides exilis	Metamonada	genome	58.67	EukProt
ANDGOD	505711	Discoba	Andalucia godoyi	Discoba	genome	79.22	EukProt
PHAKIR	63601	Discoba	Pharyngomonas kirbyi	Discoba	transcriptome	85.33	EukProt
NAEFOW	5763	Discoba	Naegleria fowleri	Discoba	genome	88.51	https://zenodo.org/record/3951746/files/NfowleriV212_proteins.fa?download=1
EUGLON	3037	Discoba	Euglena longa	Discoba	transcriptome	84.03	EukProt
HEMKUK	2027451	other	Hemimastix kukwesjijk	Hemimastigophora	transcriptome	50.19	EukProt
SPISPE	2027452	other	Spironema sp BW2	Hemimastigophora	transcriptome	56.93	EukProt
NUTLON	1246795	other	Nutomonas longa	Ancyromonadida	transcriptome	52.49	EukProt
GEFOKE	2853422	other	Gefionella okellyi (strain 249)	Malawimonadidae	transcriptome	79.55	EukProt
DIPROT	190327	other	Diphylleia rotans	CRuMs	transcriptome	91.84	EukProt
MANSPH	2983909	other	Mantamonas sphyraenae	CRuMs	genome	91.44	Jolien
VERVER	5778	other	Vermamoeba vermiformis	Amoebozoa	transcriptome	89.23	EukProt
ACACAS	5755	other	Acanthamoeba castellanii	Amoebozoa	genome	96.09	Laura Eme
PHYPOL	5791	other	Physarum polycephalum	Amoebozoa	transcriptome	81.23	EukProt
LENLIM	1653305	other	Lenisia limosa	Breviatea	transcriptome	46.95	EukProt
PYGBIF	1277256	other	Pygsuia biforma	Breviatea	transcriptome	62.35	EukProt
THETRA	529818	other	Thecamonas trahens	Apusomonadida	genome	81.57	ftp://ftp.ensemblgenomes.org/pub/protists/release-34/fasta/protists_apusozoa1_collection/thecamonas_trahens_atcc_50062/pep/Thecamonas_trahens_atcc_50062.TheTra_May2010.pep.all.fa.gz
ROZALL	281847	other	Rozella allomycis	Opisthokonta	genome	71.37	ftp://ftp.ensemblgenomes.org/pub/fungi/release-34/fasta/fungi_rozellomycota1_collection/rozella_allomycis_csf55/pep/Rozella_allomycis_csf55.Rozella_k41_t100.pep.all.fa.gz
SPIPUN	109760	other	Spizellomyces punctatus	Opisthokonta	genome	94.92	ftp://ftp.ensemblgenomes.org/pub/fungi/release-34/fasta/fungi_chytridiomycota1_collection/spizellomyces_punctatus_daom_br117/pep/Spizellomyces_punctatus_daom_br117.S_punctatus_V1.pep.all.fa.gz
RHIIRR	588596	other	Rhizophagus irregularis	Opisthokonta	genome	94.96	https://ftp.ncbi.nlm.nih.gov/genomes/all/GCA/000/439/145/GCA_000439145.3_ASM43914v3/GCA_000439145.3_ASM43914v3_protein.faa.gz
CAPOWC	192875	other	Capsaspora owczarzaki	Opisthokonta	genome	93.87	ftp://ftp.ensemblgenomes.org/pub/protists/release-34/fasta/protists_ichthyosporea1_collection/capsaspora_owczarzaki_atcc_30864/pep/Capsaspora_owczarzaki_atcc_30864.C_owczarzaki_V2.pep.all.fa.gz
SALKVE	1924737	other	Salpingoeca kvevrii	Opisthokonta	transcriptome	95.06	EukProt
NEMVEC	45351	other	Nematostella vectensis	Opisthokonta	genome	93.41	https://ftp.ncbi.nlm.nih.gov/genomes/all/GCF/932/526/225/GCF_932526225.1_jaNemVect1.1/GCF_932526225.1_jaNemVect1.1_protein.faa.gz
HOMSAP	9606	other	Homo sapiens	Opisthokonta	genome	100.00	https://ftp.ncbi.nlm.nih.gov/genomes/all/GCF/000/001/405/GCF_000001405.40_GRCh38.p14/GCF_000001405.40_GRCh38.p14_protein.faa.gz
GONPAC	195067	other	Goniomonas pacifica	Cryptista	transcriptome	70.63	EukProt
BAFFRI	2571260	other	Baffinella frigidus	Cryptista	transcriptome	80.78	EukProt
DIALUT	2081491	other	Diacronema lutheri	Haptista	genome	83.59	https://ftp.ncbi.nlm.nih.gov/genomes/all/GCA/019/448/385/GCA_019448385.1_MSCA_Paluth_1.1/GCA_019448385.1_MSCA_Paluth_1.1_protein.faa.gz
CHOSPE	299888	other	Choanocystis sp HF-7	Haptista	transcriptome	91.28	EukProt
RHOMAR	2584957	other	Rhodelphis marinus	Rhodelphis	transcriptome	89.88	EukProt
GALSUL	130081	other	Galdieria sulphuraria	Rhodophyta	genome	78.49	http://ftp.ensemblgenomes.org/pub/plants/release-53/fasta/galdieria_sulphuraria/pep/Galdieria_sulphuraria.ASM34128v1.pep.all.fa.gz
GRACHO	448386	other	Gracilariopsis chorda	Rhodophyta	genome	81.01	https://ftp.ncbi.nlm.nih.gov/genomes/all/GCA/003/194/525/GCA_003194525.1_GraCho1.0/GCA_003194525.1_GraCho1.0_protein.faa.gz
CYAPAR	2762	other	Cyanophora paradoxa	Glaucophyta	transcriptome	85.33	https://genome.jgi.doe.gov/portal/Cyapar1/download/Cyapar1_GeneCatalog_proteins_20200807.aa.fasta.gz
GLOWIT	38269	other	Gloeochaete wittrockiana	Glaucophyta	transcriptome	87.99	EukProt
KLENIT	105231	other	Klebsormidium nitens	Chloroplastida	genome	97.27	http://www.plantmorphogenesis.bio.titech.ac.jp/~algae_genome_project/klebsormidium/kf_download/160614_klebsormidium_v1.1_AA.fasta
PHYPAT	3218	other	Physcomitrium patens	Chloroplastida	transcriptome	100.00	EukProt
ARATHA	3702	other	Arabidopsis thaliana	Chloroplastida	genome	100.00	https://ftp.ncbi.nlm.nih.gov/genomes/all/GCF/000/001/735/GCF_000001735.4_TAIR10.1/GCF_000001735.4_TAIR10.1_protein.faa.gz
MICSPE	38832	other	Micromonas species RCC299	Chloroplastida	genome	80.54	https://ftp.ncbi.nlm.nih.gov/genomes/all/GCF/000/151/265/GCF_000151265.2_Micromonas_pusilla_CCMP1545_v2.0/GCF_000151265.2_Micromonas_pusilla_CCMP1545_v2.0_protein.faa.gz
CHLREI	3055	other	Chlamydomonas reinhardtii	Chloroplastida	genome	91.76	http://ftp.ensemblgenomes.org/pub/plants/release-52/fasta/chlamydomonas_reinhardtii/pep/Chlamydomonas_reinhardtii.Chlamydomonas_reinhardtii_v5.5.pep.all.fa.gz
TELSUB	232287	other	Telonema subtile	Telonemia	transcriptome	83.85	EukProt
PLABRA	37360	other	Plasmodiophora brassicae	Rhizaria	genome	89.06	http://ftp.ensemblgenomes.org/pub/protists/release-53/fasta/protists_rhizaria1_collection/plasmodiophora_brassicae_gca_001049375/pep/Plasmodiophora_brassicae_gca_001049375.pbe3.h15.pep.all.fa.gz
BIGNAT	227086	other	Bigelowiella natans	Rhizaria	genome	73.46	http://ftp.ensemblgenomes.org/pub/protists/release-53/fasta/bigelowiella_natans/pep/Bigelowiella_natans.Bigna1.pep.all.fa.gz
HALSEO	357350	other	Halocafeteria seosinensis	Stramenopiles	transcriptome	84.70	EukProt
HONFER	2315210	other	Hondaea fermentalgiana	Stramenopiles	transcriptome	87.21	https://ftp.ncbi.nlm.nih.gov/genomes/all/GCA/002/897/355/GCA_002897355.1_Aurantiochytrium_FCC1311_v1/GCA_002897355.1_Aurantiochytrium_FCC1311_v1_protein.faa.gz
PHYINF	4787	other	Phytophthora infestans	Stramenopiles	genome	90.46	http://ftp.ensemblgenomes.org/pub/protists/release-53/fasta/phytophthora_infestans/pep/Phytophthora_infestans.ASM14294v1.pep.all.fa.gz
COLSPE	2717461	other	Colponemidia sp Colp-10	Alveolata	transcriptome	93.61	EukProt
VITBRA	1169539	other	Vitrella brassicaformis	Alveolata	genome	78.60	ftp://ftp.ensemblgenomes.org:21/pub/release-34/protists/fasta/protists_alveolata1_collection/vitrella_brassicaformis_ccmp3155/pep/Vitrella_brassicaformis_ccmp3155.Vbrassicaformis.pep.all.fa.gz
TOXGON	5811	other	Toxoplasma gondii	Alveolata	genome	61.18	http://ftp.ensemblgenomes.org/pub/protists/release-53/fasta/toxoplasma_gondii/pep/Toxoplasma_gondii.TGA4.pep.all.fa.gz
