## Supplementary material for "Kinetoplastid kinetochore proteins KKT14-KKT15 are divergent Bub1/BubR1-Bub3 proteins": Table S4

### Sheet: KKT14_vs_EggNOG
HitNumber	Hit_ID_description	Human_Gene_Names	Yeast_Gene_Names	ProbabilityPercentage	Evalue	Pvalue	Score	SecondaryStructureScore	AlignedColumns	QueryHMM	TemplateHMM
1	KOG2345	STK16;MPSK1;PKL12;TSF1		87.3	1.3	0.00013	38.1	10.4	142	392-556	3-162 (302)
2	KOG0579	STK10;LOK;SLK;KIAA0204;STK2		85.8	3.5	0.00037	46	15.4	172	408-624	30-227 (1187)
3	KOG0596	TTK;MPS1;MPS1L1	MPS1;RPK1;YDL028C;D2785	85	2.1	0.00021	44.6	12.5	143	402-585	353-505 (677)
4	KOG1165	CSNK1G2;CK1G2;CSNK1G1;CSNK1G3;CSNK1G1	YCK1;CKI2;YHR135C;YCK2;CKI1;YNL154C;N1755;YCK3;CKI3;YER123W	82.9	16	0.0017	34.5	17.9	260	390-681	8-300 (449)
5	KOG0600	CDK13;CDC2L;CDC2L5;CHED;KIAA1791;CDK12;CRK7;CRKRS;KIAA0904	SGV1;BUR1;YPR161C;P9584.8;CTK1;YKL139W	82.3	6.1	0.00062	39.6	14.5	177	410-624	117-312 (560)
6	KOG1989	GAK;AAK1;KIAA1048;BMP2K;BIKE;HRIHFB2017	AKL1;YBR059C;YBR0519;PRK1;PAK1;YIL095W;ARK1;YNL020C;N2823	81.8	2.9	0.0003	43.9	12.1	143	392-556	19-179 (738)
7	KOG0588	BRSK2;C11orf7;PEN11B;SADA;STK29;HUSSY-12;BRSK1;KIAA1811;SAD1;SADB	HSL1;YKL101W;YKL453;GIN4;YDR507C;D9719.13	76.6	11	0.0011	40	14.8	172	410-624	12-204 (786)
8	KOG1024	RYK;JTK5A		76.3	12	0.0012	36.1	13.9	181	405-624	279-490 (563)
9	KOG1166	BUB1;BUB1L;BUB1B;BUBR1;MAD3L;SSK1	BUB1;YGR188C;G7542;MAD3;YJL013C;J1341	73.4	50	0.0051	34.9	20.5	247	395-682	683-973 (974)
10	KOG0033	CASK;LIN2;CAMK2B;CAM2;CAMK2;CAMKB;CAMK2G;CAMK;CAMK-II;CAMKG;CAMK2D;CAMKD;CAMK2A;CAMKA;KIAA0968		69.7	19	0.002	32	13	183	409-624	10-204 (355)
11	KOG0984	MAP2K3;MEK3;MKK3;PRKMK3;SKK2;MAP2K6;MEK6;MKK6;PRKMK6;SKK3		69.5	14	0.0014	30.8	11.1	131	401-556	37-182 (282)
12	KOG0616	PRKACA;PKACA;PRKACG;PRKACB;PRKX;PKX1	TPK3;PKA3;YKL166C;YKL630;TPK1;PKA1;SRA3;YJL164C;J0541;TPK2;PKA2;YKR1;YPL203W	69.4	7.1	0.00073	35.3	9.8	128	407-556	41-177 (355)
13	KOG1187	IRAK2;IRAK1;IRAK;LIMK1;LIMK;LIMK2;PKDCC;SGK493;VLK;IRAK4;IRAK3		69.4	9.8	0.001	34.4	10.8	173	410-624	75-270 (361)
14	KOG1025	EGFR;ERBB;ERBB1;HER1;ERBB2;HER2;MLN19;NEU;NGL;ERBB3;HER3;ERBB4;HER4		67.1	10	0.001	41.4	12	238	407-682	693-959 (1177)
15	KOG1345	SBK2;SGK069;SBK3;SGK110;SBK1		66.4	26	0.0026	31	13	188	409-624	23-217 (378)
16	KOG0662	CDK5;CDKN5;PSSALRE		65.5	18	0.0019	30.2	11.1	121	410-556	2-134 (292)
17	KOG0201	STK25;SOK1;YSK1;MAP3K8;COT;ESTF;STK26;MASK;MST4;STK24;MST3;STK3	SPS1;YDR523C;D9719.27;KIC1;NRK1;YHR102W	65.4	20	0.0021	34.1	12.7	180	409-624	12-203 (467)
18	KOG0663	CDK11B;CDC2L1;CDK11;PITSLREA;PK58;CDK10;CDK11A		64.7	32	0.0033	31.1	13.6	203	391-624	57-270 (419)
19	KOG0670	PRPF4B;KIAA0536;PRP4;PRP4H;PRP4K		64.4	18	0.0018	37.8	13	174	407-624	429-627 (752)
20	KOG0584	WNK4;PRKWNK4;WNK3;KIAA1566;PRKWNK3;WNK1;HSN2;KDP;KIAA0344;PRKWNK1;WNK2;KIAA1760;PRKWNK2;SDCCAG43;P/OKcl.13		64.4	14	0.0014	37.3	11.8	140	408-585	38-192 (632)
21	KOG0593	CDKL5;STK9;CDKL1;CDKL4;CDKL3;NKIAMRE;CDKL2		64.2	13	0.0013	33.6	10.5	120	410-556	2-134 (396)
22	KOG0585	CAMKK1;CAMKKA;CAMKK2;CAMKKB;KIAA0787	ELM1;YKL048C;YKL261;SAK1;PAK1;YER129W;SYGP-ORF45;TOS3;YGL179C;G1618	64.1	19	0.002	35.5	12.6	186	399-624	86-311 (576)
23	KOG1164	CSNK1D;HCKID;CSNK1E;TTBK1;BDTK;KIAA1855;TTBK2;KIAA0847;VRK2;VRK3;VRK1	HRR25;YPL204W	63.9	17	0.0017	31.1	10.7	119	411-556	19-155 (322)
24	KOG0661	MAK;CILK1;ICK;KIAA0936;MOK;RAGE;RAGE1	IME2;SME1;YJL106W;J0817	61.2	16	0.0016	36	11.3	125	409-556	9-143 (538)
25	KOG0589	NEK3;NEK4;STK2;NEK5;NEK10;NEK8;JCK;NEK12A;STKLD1;C9orf96;SGK071;NEK11;NEK9;KIAA1995;NEK8;NERCC;NEK1;KIAA1901		61	19	0.002	33	11.3	126	407-556	1-139 (426)
26	KOG0574	STK4;KRS2;MST1;STK3;KRS1;MST2		60.9	17	0.0017	35.3	11.3	129	398-556	21-162 (502)
27	KOG0660	MAPK13;PRKM13;SAPK4;MAPK3;ERK1;PRKM3;MAPK1;ERK2;PRKM1;PRKM2;MAPK4;ERK4;PRKM4;MAPK12;ERK6;SAPK3;MAPK7;BMK1;ERK5;PRKM7;MAPK11;PRKM11;SAPK2;SAPK2B;MAPK14;CSBP;CSBP1;CSBP2;CSPB1;MXI2;SAPK2A;MAPK6;ERK3;PRKM6;MAPK15;ERK7;ERK8	KSS1;YGR040W;FUS3;DAC2;YBL016W;YBL03.21;YBL0303;HOG1;SSK3;YLR113W;L2931;L9354.2;KDX1;MLP1;YKL161C;YKL615;SMK1;YPR054W;YP9499.10;SLT2;MPK1;YHR030C	60.4	22	0.0022	31.4	11.2	123	409-556	21-158 (359)
28	KOG0659	CDK7;CAK;CAK1;CDKN7;MO15;STK1;CDK20;CCRK;CDCH	KIN28;YDL108W;D2330	58.4	42	0.0043	28.6	14.9	188	409-624	1-194 (318)
29	KOG0668	CSNK2A2;CK2A2;CSNK2A1;CK2A1;CSNK2A3;CSNK2A1P	CKA1;YIL035C;CKA2;YOR061W;YOR29-12	58	14	0.0014	32.3	9.1	125	408-556	36-165 (338)
30	KOG0595	ULK1;KIAA0722;ULK3;ULK2;KIAA0623;PDIK1L;CLIK1L;STK35;CLIK1;PDIK1;STK35L1	ATG1;APG1;AUT3;CVT10;YGL180W;G1615	58	42	0.0043	31.2	13.4	186	410-624	10-206 (429)

### Sheet: KKT14_vs_Hsap_Scer_Atha_Nfow
HitNumber	NCBI_Accession	NCBI_Description	NCBI_Synonyms	NCBI_Taxname	ProbabilityPercentage	Evalue	Pvalue	Score	SecondaryStructureScore	AlignedColumns	QueryHMM	TemplateHMM
1	NP_001202.4	BUB1 mitotic checkpoint serine/threonine kinase B	MVA1;SSK1;BUBR1;Bub1A;MAD3L;hBUBR1;BUB1beta	Homo sapiens	94.5	11	6.1e-05	51.6	20.5	266	388-685	742-1027(1050)
2	NP_612379.2	protein kinase domain containing, cytoplasmic	Vlk;RLSDF;SGK493	Homo sapiens	92.1	13	7.6e-05	45.1	14.6	216	410-665	136-394 (493)
3	NP_001320810.1	Protein kinase superfamily protein	AtPERK9;F24J5.8;F24J5_8;proline-rich extensin-like receptor kinase 9	Arabidopsis thaliana	90.7	13	7.6e-05	48.3	13.6	174	410-624	375-568 (708)
4	NP_001320812.1	Protein kinase superfamily protein	AtPERK9;F24J5.8;F24J5_8;proline-rich extensin-like receptor kinase 9	Arabidopsis thaliana	90.7	13	7.6e-05	48.3	13.6	174	410-624	375-568 (708)
5	NP_177036.1	Protein kinase superfamily protein	AtPERK9;F24J5.8;F24J5_8;proline-rich extensin-like receptor kinase 9	Arabidopsis thaliana	90.7	13	7.6e-05	48.3	13.6	174	410-624	375-568 (708)
6	NP_001320811.1	Protein kinase superfamily protein	AtPERK9;F24J5.8;F24J5_8;proline-rich extensin-like receptor kinase 9	Arabidopsis thaliana	90.6	28	0.00016	45.6	15.9	227	410-683	375-634 (662)
7	NP_172265.1	Protein kinase superfamily protein	F24B9.4;F24B9_4	Arabidopsis thaliana	90	56	0.00032	38.8	16.3	228	410-682	101-382 (423)
8	NP_181631.1	Protein kinase superfamily protein	T3K9.25;T3K9_25	Arabidopsis thaliana	89.9	37	0.00021	44.6	16.2	248	398-682	303-606 (617)
9	NP_006733.1	protein serine kinase H1	PSKH1	Homo sapiens	89.9	29	0.00017	40.9	14.1	174	409-624	95-289 (424)
10	NP_001230115.1	Pim-1 proto-oncogene, serine/threonine kinase	PIM	Homo sapiens	88.3	130	0.00073	35.4	20.9	300	272-624	2-325 (404)
11	XP_006722862.1	mitogen-activated protein kinase kinase 2	CFC4;MEK2;MKK2;MAPKK2;PRKMK2	Homo sapiens	87.4	81	0.00046	35.4	14.6	187	407-636	67-270 (307)
12	NP_011895.1	mitogen-activated serine/threonine-protein kinase SLT2	BYC2;LYT2;MPK1;SLK2	Saccharomyces cerevisiae S288C	87.3	24	0.00014	43	11.8	182	409-624	20-225 (484)
13	NP_001311257.1	p21 (RAC1) activated kinase 3	ARA;bPAK;MRX30;MRX47;OPHN3;PAK-3;XLID30;PAK3beta;beta-PAK	Homo sapiens	86.8	230	0.0013	36.9	19.4	240	264-556	164-410 (559)
14	NP_175353.1	Protein kinase superfamily protein	AtPERK7;F13F21.28;F13F21_28;proline-rich extensin-like receptor kinase 7	Arabidopsis thaliana	86.8	47	0.00026	43.2	14.3	231	410-682	334-614 (699)
15	NP_009718.3	cyclin-dependent serine/threonine-protein kinase CDC28	CDK1;HSL5;SRM5	Saccharomyces cerevisiae S288C	86.5	55	0.00031	35.5	12.5	128	410-556	6-144 (298)
16	NP_001008910.1	serine/threonine kinase 16	PSK;KRCT;MPSK;TSF1;hPSK;PKL12	Homo sapiens	86.5	51	0.00029	35.7	12.2	130	404-556	12-156 (305)
17	NP_002736.3	mitogen-activated protein kinase 1	ERK;p38;p40;p41;ERK2;ERT1;NS13;ERK-2;MAPK2;PRKM1;PRKM2;P42MAPK;p41mapk;p42-MAPK	Homo sapiens	86.5	29	0.00017	39.3	11.1	194	390-624	4-220 (360)
18	XP_016885046.1	p21 (RAC1) activated kinase 3	ARA;bPAK;MRX30;MRX47;OPHN3;PAK-3;XLID30;PAK3beta;beta-PAK	Homo sapiens	86.4	240	0.0014	36.6	19.4	240	264-556	164-410 (559)
19	NP_002639.1	Pim-1 proto-oncogene, serine/threonine kinase	PIM	Homo sapiens	86.3	39	0.00022	37.3	11.6	200	390-624	16-234 (313)
20	NP_001323763.1	ataurora3	AtAUR3;ataurora3;F17K2.2	Arabidopsis thaliana	86.1	35	0.0002	35.9	10.7	185	401-624	11-209 (254)
21	XP_006713932.1	fibroblast growth factor receptor 3	ACH;CEK2;JTK4;CD333;HSFGFR3EX	Homo sapiens	85.5	160	0.00089	38.1	17.3	264	380-682	444-757 (810)
22	XP_011532470.1	NCBI Accession suppressed			85.5	77	0.00044	42.1	15.2	199	397-636	341-551 (592)
23	NP_173768.2	Protein kinase superfamily protein	AtPERK12;F28C11.17;IGI1;INFLORESCENCE GROWTH INHIBITOR 1;proline-rich extensin like receptor kinase;proline-rich extensin-like receptor kinase 12	Arabidopsis thaliana	85.3	89	0.0005	41.6	15.7	228	410-680	372-647 (720)
24	NP_001322087.1	mitogen-activated protein kinase kinase kinase 3	F22G10.18;MAP KINASE KINASE KINASE 3;MAPKKK3;MEK KINASE;mitogen-activated protein kinase kinase kinase 3	Arabidopsis thaliana	85.2	280	0.0016	36.1	21.6	342	104-624	41-406 (524)
25	NP_620407.1	mitogen-activated protein kinase 1	ERK;p38;p40;p41;ERK2;ERT1;NS13;ERK-2;MAPK2;PRKM1;PRKM2;P42MAPK;p41mapk;p42-MAPK	Homo sapiens	85.2	40	0.00022	38.4	11.3	195	390-624	4-220 (360)
26	NP_940835.1	aurora kinase A	AIK;ARK1;AURA;BTAK;STK6;STK7;STK15;PPP1R47	Homo sapiens	85.1	28	0.00016	41	10.6	174	410-624	131-321 (403)
27	NP_940837.1	aurora kinase A	AIK;ARK1;AURA;BTAK;STK6;STK7;STK15;PPP1R47	Homo sapiens	85.1	28	0.00016	41	10.6	174	410-624	131-321 (403)
28	NP_940838.1	aurora kinase A	AIK;ARK1;AURA;BTAK;STK6;STK7;STK15;PPP1R47	Homo sapiens	85.1	28	0.00016	41	10.6	174	410-624	131-321 (403)
29	XP_016883524.1	NCBI record replaced by NP_001411346.1 - https://www.ncbi.nlm.nih.gov/protein/NP_001411346			85.1	28	0.00016	41	10.6	174	410-624	131-321 (403)
30	NP_011856.1	mitogen-activated protein kinase kinase kinase kinase STE20	STE20	Saccharomyces cerevisiae S288C	85.1	84	0.00047	44	15.9	314	266-624	473-806 (939)

### Sheet: KKT15_vs_EggNOG
HitNumber	Hit_ID_description	Human_Gene_Names	Yeast_Gene_Names	ProbabilityPercentage	Evalue	Pvalue	Score	SecondaryStructureScore	AlignedColumns	QueryHMM	TemplateHMM
1	KOG1036	BUB3	BUB3;YOR026W;OR26.16	99.7	9.80E-14	1.00E-17	109.1	30.9	269	10-299	2-284 (323)
2	KOG1332	SEC13;D3S1231E;SEC13A;SEC13L1;SEC13R	SEC13;ANU3;YLR208W;L8167.4	99.6	8.50E-13	8.80E-17	101.6	27.7	252	15-284	5-294 (299)
3	KOG1034	EED		99.6	5.00E-13	5.20E-17	106.3	26.9	239	17-278	85-385 (385)
4	KOG1407	THOC3		99.6	4.60E-12	4.80E-16	98.4	31.3	281	21-322	20-313 (313)
5	KOG0316	WDR83;MORG1		99.6	1.00E-11	1.10E-15	95.8	31.6	289	8-316	1-297 (307)
6	KOG1446	WDR82;SWD2;TMEM113;WDR82A;UNQ9342/PRO34047	SWD2;CPS35;SAF37;YKL018W	99.6	7.40E-12	7.60E-16	96.4	30.2	284	9-310	1-296 (311)
7	KOG0265	SNRNP40;PRP8BP;SFP38;WDR57		99.6	1.40E-11	1.40E-15	97.9	30.9	274	21-312	47-331 (338)
8	KOG2111	WDR45B;WDR45L;WIPI3;WDR45;WDRX1;WDRXI4;WIPI4;JM5	HSV2;YGR223C;G8530	99.6	1.40E-11	1.40E-15	97.4	30.4	278	21-319	5-321 (346)
9	KOG0641	WDR47;KIAA0893		99.5	6.40E-11	6.60E-15	92.2	33.1	305	10-320	21-349 (350)
10	KOG0315	MLST8;GBL;LST8	LST8;YNL006W;N2005	99.5	1.30E-11	1.30E-15	96.1	28.1	261	21-300	40-311 (311)
11	KOG0647	RAE1;MRNP41	GLE2;RAE1;YER107C	99.5	2.00E-11	2.10E-15	96.2	29.1	273	21-311	27-315 (347)
12	KOG0288	ATG16L1;APG16L;UNQ9393/PRO34307;ATG16L2;WDR80		99.5	2.20E-11	2.30E-15	100.9	30.2	275	21-312	175-454 (459)
13	KOG0296	AAMP	SQT1;YIR012W;YIB12W	99.5	4.50E-11	4.70E-15	96.7	31.4	276	21-320	64-398 (399)
14	KOG0286	GNB5;GNB3;GNB1;GNB2;GNB4	STE4;YOR212W;YOR50-2	99.5	5.30E-11	5.40E-15	95	31.3	278	21-312	55-338 (343)
15	KOG0278	STRAP;MAWD;UNRIP		99.5	2.30E-11	2.40E-15	95.2	28.4	238	21-278	59-299 (334)
16	KOG0277	PEX7;PTS2R	PEX7;PAS7;PEB1;YDR142C;YD2943.01C;YD9302.18C	99.5	4.20E-11	4.40E-15	92.8	29.5	276	21-312	8-302 (311)
17	KOG2919	WRAP53;TCAB1;WDR79		99.5	3.90E-11	4.10E-15	96.6	30.2	287	21-311	49-362 (406)
18	KOG3881	WDR74;NSA1	NSA1;YGL111W;G2990	99.5	1.30E-11	1.40E-15	101.1	27.9	272	21-311	55-353 (412)
19	KOG0313	WDR12	YTM1;YOR272W	99.5	6.90E-11	7.10E-15	97.5	32.1	282	24-324	108-422 (423)
20	KOG0310	UTP15	UTP15;YMR093W;YM9582.18	99.5	8.00E-11	8.20E-15	101.8	32.4	275	21-319	26-308 (487)
21	KOG0273	TBL1X;TBL1;WDR38;WDR17;TBL1XR1;IRA1;TBLR1	SIF2;EMB1;YBR103W;YBR0832	99.5	8.50E-11	8.80E-15	101.9	32.5	288	21-319	178-522 (524)
22	KOG4532		YLR149C	99.5	6.00E-11	6.20E-15	94.7	29.1	278	13-311	23-324 (344)
23	KOG0290	DCAF7;HAN11;WDR68	YPL247C	99.5	3.60E-11	3.70E-15	94.6	27.1	247	21-275	96-364 (364)
24	KOG1523	ARPC1B;ARC41;ARPC1A;SOP2L	ARC40;YBR234C;YBR1532	99.5	2.80E-10	2.90E-14	90.9	32.6	295	12-319	1-361 (361)
25	KOG0300	WDR37;KIAA0982		99.5	2.30E-11	2.40E-15	101.8	27	252	21-278	190-478 (481)
26	KOG0643	EIF3I;EIF3S2;TRIP1	TIF34;YMR146C;YM9375.16C	99.5	6.40E-11	6.60E-15	92.4	27.5	248	21-283	52-324 (327)
27	KOG0641	WDR47;KIAA0893		99.5	2.70E-11	2.80E-15	94.4	25.1	246	21-277	89-350 (350)
28	KOG1007	EIPR1;TSSC1		99.5	4.10E-11	4.20E-15	94.8	26.5	255	21-281	63-366 (370)
29	KOG0293	WDR26;CDW2;MIP2;PRO0852	GID7;MOH2;YCL039W;YCL311;YCL39W	99.5	8.70E-11	8.90E-15	102.4	30.9	288	21-323	224-516 (519)
30	KOG4714	NUP43		99.5	1.20E-11	1.20E-15	97.1	22.6	248	21-277	36-319 (319)

### Sheet: KKT15_vs_Hsap_Scer_Atha_Nfow
HitNumber	NCBI_Accession	NCBI_Description	NCBI_Synonyms	NCBI_Taxname	ProbabilityPercentage	Evalue	Pvalue	Score	SecondaryStructureScore	AlignedColumns	QueryHMM	TemplateHMM
1	NP_001007794.1	BUB3 mitotic checkpoint protein	BUB3L;hBUB3	Homo sapiens	99.7	2.2e-12	1.2e-17	108.3	31.3	265	21-305	14-292 (326)
2	NP_004716.1	BUB3 mitotic checkpoint protein	BUB3L;hBUB3	Homo sapiens	99.7	3.4e-12	1.9e-17	107.2	30.6	279	19-320	12-304 (328)
3	NP_567858.1	Transducin/WD40 repeat-like superfamily protein	F6I18.250;F6I18_250	Arabidopsis thaliana	99.6	1.4e-11	8.2e-17	105.8	31.7	284	12-319	7-360 (361)
4	NP_180566.1	transducin family protein / WD-40 repeat family protein	T27E13.21;T27E13_21	Arabidopsis thaliana	99.6	1.1e-11	5.9e-17	102.7	28.5	248	21-278	11-291 (302)
5	NP_001030616.1	Transducin/WD40 repeat-like superfamily protein	T22N4.3;T22N4_3	Arabidopsis thaliana	99.6	8.2e-12	4.6e-17	103.3	27.9	248	21-278	11-291 (302)
6	NP_186783.1	Transducin/WD40 repeat-like superfamily protein	T22N4.3;T22N4_3	Arabidopsis thaliana	99.6	8.2e-12	4.6e-17	103.3	27.9	248	21-278	11-291 (302)
7	NP_014392.3	TOR complex subunit LST8	LST8	Saccharomyces cerevisiae S288C	99.6	2.8e-11	1.6e-16	100.8	29.6	260	21-299	32-302 (303)
8	NP_849494.2	GTP binding protein beta 1	ARABIDOPSIS G-PROTEIN BETA SUBUNIT;ATAGB1;ELK4;ERECTA-LIKE 4;GTP binding protein beta 1;T4L20.40;T4L20_40	Arabidopsis thaliana	99.6	1.2e-10	6.6e-16	96.5	32.7	277	21-312	3-302 (315)
9	NP_188710.1	Transducin/WD40 repeat-like superfamily protein	FERTILIZATION-INDEPENDENT ENDOSPERM;FERTILIZATION-INDEPENDENT ENDOSPERM 1;FIE1;FIS3	Arabidopsis thaliana	99.6	8.2e-12	4.6e-17	106.4	26.3	245	21-278	83-369 (369)
10	XP_016862510.1	SEC13 homolog, nuclear pore and COPII coat complex component	SEC13R;npp-20;SEC13L1;D3S1231E	Homo sapiens	99.6	3.7e-11	2.1e-16	99.4	29.2	259	9-278	1-294 (298)
11	NP_974683.1	GTP binding protein beta 1	ARABIDOPSIS G-PROTEIN BETA SUBUNIT;ATAGB1;ELK4;ERECTA-LIKE 4;GTP binding protein beta 1;T4L20.40;T4L20_40	Arabidopsis thaliana	99.6	4.2e-11	2.4e-16	101.7	30.1	250	21-283	65-332 (347)
12	XP_016862509.1	SEC13 homolog, nuclear pore and COPII coat complex component	SEC13R;npp-20;SEC13L1;D3S1231E	Homo sapiens	99.6	4.9e-11	2.7e-16	98.9	29.5	245	21-278	16-297 (301)
13	XP_011531863.1	POC1 centriolar protein A	PIX2;SOFT;WDR51A	Homo sapiens	99.6	9.1e-11	5.1e-16	99.2	31.7	278	21-319	19-301 (326)
14	NP_014873.3	transcriptional modulator	WTM1	Saccharomyces cerevisiae S288C	99.6	9.9e-12	5.6e-17	113.3	27.8	262	4-281	88-437 (437)
15	XP_005255535.1	NCBI Accession suppressed			99.6	4.3e-11	2.4e-16	101.4	29.4	267	21-302	42-331 (332)
16	NP_568993.1	Transducin/WD40 repeat-like superfamily protein	MVP7.5;MVP7_5	Arabidopsis thaliana	99.6	2.1e-10	1.2e-15	94.7	32.1	294	4-319	1-299 (299)
17	NP_001186104.1	MTOR associated protein, LST8 homolog	GBL;LST8;POP3;WAT1;GbetaL	Homo sapiens	99.6	4.5e-11	2.5e-16	101.8	29.2	280	9-302	29-324 (325)
18	XP_044566284.1	uncharacterized protein	FDP41_012228	Naegleria fowleri	99.6	1.8e-10	1e-15	97.2	32.2	289	21-323	22-330 (337)
19	XP_016856549.1	G protein subunit beta 1	MDS;HG2A;MRD42	Homo sapiens	99.6	1.7e-10	9.7e-16	98.2	32.4	276	21-312	55-335 (340)
20	NP_443730.1	G protein subunit beta 1 like	GY2;FKSG1;WDR14;WDVCF;DGCRK3	Homo sapiens	99.6	4e-11	2.2e-16	102.5	28.8	273	21-319	20-323 (327)
21	XP_016856548.1	G protein subunit beta 1	MDS;HG2A;MRD42	Homo sapiens	99.6	1.7e-10	9.6e-16	98.2	32.3	276	21-312	55-335 (340)
22	NP_001269468.1	G protein subunit beta 1	MDS;HG2A;MRD42	Homo sapiens	99.6	1.9e-10	1.1e-15	97.9	32.5	276	21-312	55-335 (340)
23	NP_001284500.1	G protein subunit beta 3	HG2D;CSNB1H	Homo sapiens	99.6	2.2e-10	1.3e-15	97.5	32.8	274	21-311	55-334 (339)
24	NP_002065.1	G protein subunit beta 1	MDS;HG2A;MRD42	Homo sapiens	99.6	2e-10	1.1e-15	97.8	32.5	276	21-312	55-335 (340)
25	XP_016856550.1	G protein subunit beta 1	MDS;HG2A;MRD42	Homo sapiens	99.6	2e-10	1.1e-15	97.8	32.5	276	21-312	55-335 (340)
26	NP_109598.2	SEC13 homolog, nuclear pore and COPII coat complex component	SEC13R;npp-20;SEC13L1;D3S1231E	Homo sapiens	99.6	2.8e-11	1.6e-16	102.2	27.2	247	21-278	16-297 (325)
27	XP_005265436.1	NCBI Accession suppressed			99.6	2.8e-11	1.6e-16	102.2	27.2	247	21-278	16-297 (325)
28	NP_195172.1	GTP binding protein beta 1	ARABIDOPSIS G-PROTEIN BETA SUBUNIT;ATAGB1;ELK4;ERECTA-LIKE 4;GTP binding protein beta 1;T4L20.40;T4L20_40	Arabidopsis thaliana	99.6	2e-10	1.1e-15	98.1	32.5	277	21-312	65-364 (377)
29	NP_001129704.1	SEC13 homolog, nuclear pore and COPII coat complex component	SEC13R;npp-20;SEC13L1;D3S1231E	Homo sapiens	99.6	2.3e-11	1.3e-16	101.5	26.3	245	23-278	1-280 (308)
30	XP_005255536.1	MTOR associated protein, LST8 homolog	GBL;LST8;POP3;WAT1;GbetaL	Homo sapiens	99.6	5.9e-11	3.3e-16	100.6	29	267	21-302	42-331 (332)
